# A conformational switch controlling the toxicity of the prion protein

**DOI:** 10.1101/2021.09.20.460912

**Authors:** Karl Frontzek, Marco Bardelli, Assunta Senatore, Anna Henzi, Regina R. Reimann, Seden Bedir, Marika Marino, Rohanah Hussain, Simon Jurt, Georg Meisl, Mattia Pedotti, Federica Mazzola, Giuliano Siligardi, Oliver Zerbe, Marco Losa, Tuomas Knowles, Asvin Lakkaraju, Caihong Zhu, Petra Schwarz, Simone Hornemann, Matthew G. Holt, Luca Simonelli, Luca Varani, Adriano Aguzzi

## Abstract

Prion infections cause conformational changes of PrP^C^ and lead to progressive neurological impairment. Here we show that toxic, prion-mimetic ligands induce an intramolecular R208-H140 hydrogen bond (“H-latch”) altering the flexibility of the α2-α3 and β2-α2 loops of PrP^C^. Expression of a PrP^2Cys^ mutant mimicking the H-latch was constitutively toxic, whereas a PrP^R207A^ mutant unable to form the H-latch conferred resistance to prion infection. High-affinity ligands that prevented H-latch induction repressed prion-related neurodegeneration in organotypic cerebellar cultures. We then selected phage-displayed ligands binding wild-type PrP^C^, but not PrP^2Cys^. These binders depopulated H-latched conformers and conferred protection against prion toxicity. Finally, brain-specific expression of an antibody rationally designed to prevent H-latch formation, prolonged the life of prion-infected mice despite unhampered prion propagation, confirming that the H-latch is causally linked to prion neurotoxicity.
