## Supplementary Table 1 for "A conformational switch controlling the toxicity of the prion protein"

### Sheet: A
﻿Res N*	chain	ΔG(complex)
32	L	0.44	POM1 residues
50	L	1.96
91	L	2.09
92	L	0.27
93	L	0.28
94	L	1.39
96	L	0.35
33	H	2.88
52	H	2.47
54	H	-0.02
55	H	1.37
57	H	1.76
59	H	-0.01
101	H	0.59
103	H	-0.03
104	H	4.91
139	A	-0.01	PrP residues
146	A	-0.01
138	A	0.11
143	A	-0.21
145	A	0.31
141	A	0.39
212	A	0.78
140	A	0.93
147	A	1.9
144	A	3.44
208	A	3.86

### Sheet: B
	ka(1/Ms)	kd(1/s)	KD(nM)
POM1	6.4 x 10^4	3.1 x 10^-4	4.8
hcW33A	no binding	no binding	no binding	CDR_H1 loop
hcD52A	3.3 x 10^5	4.6 x 10^-2	103	CDR_H2 loop
hcD55A	1 x 10^5	3.7 x 10^-2	372
hcY57A	7.7 x 10^4	3.1 x 10^-2	406
hcY101A	6.3 x 10^4	7.1 x 10^-4	11	CDR_H3 loop
hcY104A	3.6 x 10^4	2.1 x 10^-4	8.8
lcS32A	6.4 x 10^4	5.9 x 10^-4	10	CDR_L1 loop
lcY50A	5.7 x 10^4	8.2 x 10^-3	313	CDR_L2 loop
lcS91A	1.3 x 10^4	1.8 x 10^-2	1430	CDR_L3 loop
lcW94A	3.1 x 10^5	2.7 x 10^-2	201
lcY96A	6.2 x 10^4	7.4 x 10^-3	123
